# Phenylhydrazone-based Endoplasmic Reticulum Proteostasis Regulator Compounds with Enhanced Biological Activity

**DOI:** 10.1101/2025.04.04.646800

**Authors:** Gabriel M. Kline, Lisa Boinon, Adrian Guerrero, Sergei Kutseikin, Gabrielle Cruz, Marnie P. Williams, Ryan J. Paxman, William E. Balch, Jeffery W. Kelly, Tingwei Mu, R. Luke Wiseman

**Affiliations:** Department of Chemistry, The Scripps Research Institute, La Jolla, CA 92037; The Department of Physiology and Biophysics, Case Western Reserve University, Cleveland, OH 44106; Department of Molecular and Cellular Biology, The Scripps Research Institute, La Jolla, CA 92037

## Abstract

Pharmacological enhancement of endoplasmic reticulum (ER) proteostasis is an attractive strategy to mitigate pathology linked to etiologically-diverse protein misfolding diseases. However, despite this promise, few compounds have been identified that enhance ER proteostasis through defined mechanisms of action. We previously identified the phenylhydrazone-based compound AA263 as a compound that promotes adaptive ER proteostasis remodeling through mechanisms including preferential activation of the ATF6 signaling arm of the unfolded protein response (UPR). However, the protein target(s) of AA263 and the potential for further development of this class of ER proteostasis regulators had not been previously explored. Here, we employ chemical proteomics to demonstrate that AA263 covalently targets a subset of ER protein disulfide isomerases, revealing a potential molecular mechanism for the activation of ATF6 afforded by this compound. We then use medicinal chemistry to establish next-generation AA263 analogs showing improved potency and efficacy for ATF6 activation, as compared to the parent compound. Finally, we show that treatment with these AA263 analogs enhances secretory pathway proteostasis to correct the pathologic protein misfolding and trafficking of both a destabilized, disease-associated α1-antitrypsin (A1AT) variant and an epilepsy-associated GABA_A_ receptor variant. These results establish AA263 analogs with enhanced potential for correcting imbalanced ER proteostasis associated with etiologically-diverse protein misfolding disorders.
