## Supplementary material for "Phenylhydrazone-based Endoplasmic Reticulum Proteostasis Regulator Compounds with Enhanced Biological Activity": Table S2

### Sheet: AA263
Analysis Type:	PANTHER Overrepresentation Test (Released 20240807)
Annotation Version and Release Date:	GO Ontology database DOI: 10.5281/zenodo.14861039 Released 2025-02-06
Analyzed List:	Client Text Box Input (Homo sapiens)
Reference List:	Homo sapiens (all genes in database)
Test Type:	FISHER
Correction:	FDR
GO biological process complete	Homo sapiens - REFLIST (20580)	Client Text Box Input (87)	Client Text Box Input (expected)	Client Text Box Input (over/under)	Client Text Box Input (fold Enrichment)	Client Text Box Input (raw P-value)	Client Text Box Input (FDR)
response to endoplasmic reticulum stress (GO:0034976)	234	21	0.99	+	21.23	2.34e-22	3.47e-18
response to topologically incorrect protein (GO:0035966)	143	16	0.6	+	26.47	9.73e-19	7.23e-15
response to unfolded protein (GO:0006986)	125	15	0.53	+	28.39	4.34e-18	2.15e-14
protein folding (GO:0006457)	227	14	0.96	+	14.59	7.01e-13	2.61e-09
cellular response to stress (GO:0033554)	1642	29	6.94	+	4.18	1.2e-11	3.56e-08
cellular response to topologically incorrect protein (GO:0035967)	92	9	0.39	+	23.14	1.84e-10	3.91e-07
amino acid import across plasma membrane (GO:0089718)	38	7	0.16	+	43.58	2.14e-10	3.98e-07
ERAD pathway (GO:0036503)	95	9	0.4	+	22.41	2.47e-10	4.07e-07
regulation of response to endoplasmic reticulum stress (GO:1905897)	92	9	0.39	+	23.14	1.84e-10	4.56e-07
protein folding in endoplasmic reticulum (GO:0034975)	11	5	0.05	+	> 100	5.44e-10	8.09e-07
cellular response to unfolded protein (GO:0034620)	76	8	0.32	+	24.9	1.1e-09	1.48e-06
endoplasmic reticulum unfolded protein response (GO:0030968)	59	7	0.25	+	28.07	5.39e-09	6.68e-06
'de novo' post-translational protein folding (GO:0051084)	43	6	0.18	+	33.01	2.58e-08	2.95e-05
negative regulation of response to endoplasmic reticulum stress (GO:1903573)	49	6	0.21	+	28.97	5.79e-08	5.38e-05
'de novo' protein folding (GO:0006458)	48	6	0.2	+	29.57	5.1e-08	5.42e-05
protein maturation (GO:0051604)	538	14	2.27	+	6.16	5.53e-08	5.48e-05
response to stress (GO:0006950)	3513	36	14.85	+	2.42	7.7e-08	6.74e-05
proline transport (GO:0015824)	11	4	0.05	+	86.02	9.61e-08	7.52e-05
neutral amino acid transport (GO:0015804)	53	6	0.22	+	26.78	9.38e-08	7.75e-05
sulfur amino acid transport (GO:0000101)	12	4	0.05	+	78.85	1.44e-07	0.000107
cellular homeostasis (GO:0019725)	689	15	2.91	+	5.15	1.8e-07	0.000127
chaperone cofactor-dependent protein refolding (GO:0051085)	32	5	0.14	+	36.96	2.21e-07	0.00015
amino acid transmembrane transport (GO:0003333)	101	7	0.43	+	16.39	2.35e-07	0.000152
regulation of endoplasmic reticulum stress-induced intrinsic apoptotic signaling pathway (GO:1902235)	35	5	0.15	+	33.79	3.53e-07	0.000219
L-alpha-amino acid transmembrane transport (GO:1902475)	67	6	0.28	+	21.18	3.89e-07	0.000231
negative regulation of apoptotic signaling pathway (GO:2001234)	228	9	0.96	+	9.34	5.2e-07	0.000298
chaperone-mediated protein folding (GO:0061077)	75	6	0.32	+	18.92	7.64e-07	0.000421
alanine transport (GO:0032328)	18	4	0.08	+	52.57	8.71e-07	0.000463
intracellular chemical homeostasis (GO:0055082)	578	13	2.44	+	5.32	9.03e-07	0.000463
L-amino acid transport (GO:0015807)	83	6	0.35	+	17.1	1.39e-06	0.000648
negative regulation of endoplasmic reticulum stress-induced intrinsic apoptotic signaling pathway (GO:1902236)	20	4	0.08	+	47.31	1.37e-06	0.000658
negative regulation of programmed cell death (GO:0043069)	921	16	3.89	+	4.11	1.36e-06	0.000674
response to nitrogen compound (GO:1901698)	1056	17	4.46	+	3.81	1.72e-06	0.000774
cellular response to glucose starvation (GO:0042149)	49	5	0.21	+	24.14	1.98e-06	0.000818
carboxylic acid transmembrane transport (GO:1905039)	139	7	0.59	+	11.91	2.05e-06	0.000825
catabolic process (GO:0009056)	2013	24	8.51	+	2.82	1.97e-06	0.000838
amino acid transport (GO:0006865)	138	7	0.58	+	12	1.96e-06	0.000855
organic acid transmembrane transport (GO:1903825)	143	7	0.6	+	11.58	2.48e-06	0.000971
organic cation transport (GO:0015695)	97	6	0.41	+	14.63	3.48e-06	0.00133
ATF6-mediated unfolded protein response (GO:0036500)	8	3	0.03	+	88.71	4.02e-06	0.00146
response to nitrosative stress (GO:0051409)	8	3	0.03	+	88.71	4.02e-06	0.0015
negative regulation of apoptotic process (GO:0043066)	892	15	3.77	+	3.98	4.52e-06	0.00156
regulation of apoptotic signaling pathway (GO:2001233)	379	10	1.6	+	6.24	4.52e-06	0.0016
response to starvation (GO:0042594)	229	8	0.97	+	8.26	5.71e-06	0.00193
metabolic process (GO:0008152)	7621	53	32.22	+	1.65	6.35e-06	0.0021
biosynthetic process (GO:0009058)	3960	35	16.74	+	2.09	6.7e-06	0.00217
import across plasma membrane (GO:0098739)	168	7	0.71	+	9.86	7.2e-06	0.00228
sulfur compound transport (GO:0072348)	65	5	0.27	+	18.2	8.13e-06	0.00252
cysteine metabolic process (GO:0006534)	10	3	0.04	+	70.97	8.57e-06	0.0026
response to nutrient levels (GO:0031667)	509	11	2.15	+	5.11	9.77e-06	0.00291
ER-nucleus signaling pathway (GO:0006984)	34	4	0.14	+	27.83	1.25e-05	0.00366
regulation of cellular response to stress (GO:0080135)	529	11	2.24	+	4.92	1.4e-05	0.004
regulation of endoplasmic reticulum unfolded protein response (GO:1900101)	36	4	0.15	+	26.28	1.58e-05	0.00444
nitrogen compound transport (GO:0071705)	1529	19	6.46	+	2.94	1.68e-05	0.00462
cellular response to thyroxine stimulus (GO:0097069)	2	2	0.01	+	> 100	1.77e-05	0.00469
cellular response to L-phenylalanine derivative (GO:1904387)	2	2	0.01	+	> 100	1.77e-05	0.00478
aromatic amino acid transport (GO:0015801)	13	3	0.05	+	54.59	2.02e-05	0.00528
proteasomal protein catabolic process (GO:0010498)	453	10	1.92	+	5.22	2.13e-05	0.00546
regulation of autophagy (GO:0010506)	363	9	1.53	+	5.86	2.29e-05	0.00577
vascular process in circulatory system (GO:0003018)	278	8	1.18	+	6.81	2.33e-05	0.00577
response to oxidative stress (GO:0006979)	369	9	1.56	+	5.77	2.6e-05	0.00614
glutathione biosynthetic process (GO:0006750)	14	3	0.06	+	50.69	2.57e-05	0.00616
small molecule metabolic process (GO:0044281)	1575	19	6.66	+	2.85	2.54e-05	0.00618
chemical homeostasis (GO:0048878)	913	14	3.86	+	3.63	2.74e-05	0.00636
cellular response to amino acid stimulus (GO:0071230)	85	5	0.36	+	13.91	3.02e-05	0.00692
transport across blood-brain barrier (GO:0150104)	87	5	0.37	+	13.59	3.38e-05	0.00751
vascular transport (GO:0010232)	87	5	0.37	+	13.59	3.38e-05	0.00762
nucleotide-sugar metabolic process (GO:0009225)	44	4	0.19	+	21.5	3.55e-05	0.00777
regulation of IRE1-mediated unfolded protein response (GO:1903894)	16	3	0.07	+	44.35	3.93e-05	0.00823
regulation of apoptotic process (GO:0042981)	1479	18	6.25	+	2.88	3.85e-05	0.0083
nonribosomal peptide biosynthetic process (GO:0019184)	16	3	0.07	+	44.35	3.93e-05	0.00834
negative regulation of growth (GO:0045926)	223	7	0.94	+	7.43	4.47e-05	0.00924
response to heat (GO:0009408)	93	5	0.39	+	12.72	4.66e-05	0.00937
cellular response to acid chemical (GO:0071229)	93	5	0.39	+	12.72	4.66e-05	0.0095
regulation of programmed cell death (GO:0043067)	1518	18	6.42	+	2.8	5.41e-05	0.00969
L-leucine import across plasma membrane (GO:1903801)	3	2	0.01	+	> 100	5.29e-05	0.0097
cellular response to chemical stimulus (GO:0070887)	1968	21	8.32	+	2.52	5.4e-05	0.0098
L-serine import across plasma membrane (GO:1903812)	3	2	0.01	+	> 100	5.29e-05	0.00983
methionine transport (GO:0015821)	3	2	0.01	+	> 100	5.29e-05	0.00995
negative regulation of extrinsic apoptotic signaling pathway (GO:2001237)	97	5	0.41	+	12.19	5.71e-05	0.00998
amide metabolic process (GO:0043603)	408	9	1.72	+	5.22	5.68e-05	0.01
tyrosine transport (GO:0015828)	3	2	0.01	+	> 100	5.29e-05	0.0101
serine import across plasma membrane (GO:0098718)	3	2	0.01	+	> 100	5.29e-05	0.0102
dicarboxylic acid metabolic process (GO:0043648)	95	5	0.4	+	12.45	5.16e-05	0.0102
negative regulation of translation in response to endoplasmic reticulum stress (GO:1902010)	3	2	0.01	+	> 100	5.29e-05	0.0103
response to cadmium ion (GO:0046686)	51	4	0.22	+	18.55	6.4e-05	0.0111
endoplasmic reticulum to cytosol transport (GO:1903513)	19	3	0.08	+	37.35	6.73e-05	0.0114
retrograde protein transport, ER to cytosol (GO:0030970)	19	3	0.08	+	37.35	6.73e-05	0.0115
response to temperature stimulus (GO:0009266)	165	6	0.7	+	8.6	7.16e-05	0.012
carboxylic acid metabolic process (GO:0019752)	763	12	3.23	+	3.72	8.56e-05	0.0141
modified amino acid metabolic process (GO:0006575)	172	6	0.73	+	8.25	9.01e-05	0.0147
glutathione metabolic process (GO:0006749)	56	4	0.24	+	16.9	9.25e-05	0.0148
negative regulation of endoplasmic reticulum unfolded protein response (GO:1900102)	21	3	0.09	+	33.79	9.18e-05	0.0148
protein metabolic process (GO:0019538)	3368	29	14.24	+	2.04	0.000106	0.0157
L-alanine import across plasma membrane (GO:1904273)	4	2	0.02	+	> 100	0.000105	0.0158
histidine transport (GO:0015817)	4	2	0.02	+	> 100	0.000105	0.016
phenylalanine transport (GO:0015823)	4	2	0.02	+	> 100	0.000105	0.0162
oxoacid metabolic process (GO:0043436)	785	12	3.32	+	3.62	0.000112	0.0163
valine transport (GO:0015829)	4	2	0.02	+	> 100	0.000105	0.0163
response to chemical (GO:0042221)	3717	31	15.71	+	1.97	0.000111	0.0164
macromolecule catabolic process (GO:0009057)	1033	14	4.37	+	3.21	0.000104	0.0164
L-histidine transport (GO:1902024)	4	2	0.02	+	> 100	0.000105	0.0165
proteolysis involved in protein catabolic process (GO:0051603)	669	11	2.83	+	3.89	0.000117	0.0169
basic amino acid transport (GO:0015802)	23	3	0.1	+	30.85	0.000122	0.0174
organic acid metabolic process (GO:0006082)	793	12	3.35	+	3.58	0.000123	0.0174
protein catabolic process (GO:0030163)	794	12	3.36	+	3.58	0.000125	0.0175
positive regulation of proteasomal protein catabolic process (GO:1901800)	116	5	0.49	+	10.2	0.000133	0.0184
primary metabolic process (GO:0044238)	6774	46	28.64	+	1.61	0.000133	0.0185
water-soluble vitamin metabolic process (GO:0006767)	62	4	0.26	+	15.26	0.000138	0.0188
cellular response to starvation (GO:0009267)	188	6	0.79	+	7.55	0.000147	0.0198
protein refolding (GO:0042026)	25	3	0.11	+	28.39	0.000157	0.0208
peptide biosynthetic process (GO:0043043)	25	3	0.11	+	28.39	0.000157	0.021
response to thyroxine (GO:0097068)	5	2	0.02	+	94.62	0.000175	0.0214
isoleucine transport (GO:0015818)	5	2	0.02	+	94.62	0.000175	0.0215
regulation of lipophagy (GO:1904502)	5	2	0.02	+	94.62	0.000175	0.0217
positive regulation of lipophagy (GO:1904504)	5	2	0.02	+	94.62	0.000175	0.0219
response to amino acid (GO:0043200)	124	5	0.52	+	9.54	0.000182	0.022
L-alanine transmembrane transport (GO:1904557)	5	2	0.02	+	94.62	0.000175	0.0221
cellular heat acclimation (GO:0070370)	5	2	0.02	+	94.62	0.000175	0.0223
alpha-amino acid metabolic process (GO:1901605)	193	6	0.82	+	7.35	0.000169	0.0223
response to human chorionic gonadotropin (GO:0044752)	5	2	0.02	+	94.62	0.000175	0.0225
heat acclimation (GO:0010286)	5	2	0.02	+	94.62	0.000175	0.0227
establishment of localization (GO:0051234)	3981	32	16.83	+	1.9	0.000174	0.0228
protein exit from endoplasmic reticulum (GO:0032527)	27	3	0.11	+	26.28	0.000198	0.0238
transport (GO:0006810)	3703	30	15.65	+	1.92	0.000214	0.0254
nucleotide-sugar biosynthetic process (GO:0009226)	29	3	0.12	+	24.47	0.000246	0.0291
negative regulation of IRE1-mediated unfolded protein response (GO:1903895)	6	2	0.03	+	78.85	0.000262	0.0295
response to L-phenylalanine derivative (GO:1904386)	6	2	0.03	+	78.85	0.000262	0.0298
L-cystine transport (GO:0015811)	6	2	0.03	+	78.85	0.000262	0.03
tryptophan transport (GO:0015827)	6	2	0.03	+	78.85	0.000262	0.0302
positive regulation of nucleotide-binding oligomerization domain containing 2 signaling pathway (GO:0070434)	6	2	0.03	+	78.85	0.000262	0.0305
response to abiotic stimulus (GO:0009628)	1129	14	4.77	+	2.93	0.000261	0.0306
response to acid chemical (GO:0001101)	138	5	0.58	+	8.57	0.0003	0.0335
carboxylic acid transport (GO:0046942)	305	7	1.29	+	5.43	0.000311	0.0343
positive regulation of proteolysis involved in protein catabolic process (GO:1903052)	139	5	0.59	+	8.51	0.00031	0.0344
organic acid transport (GO:0015849)	306	7	1.29	+	5.41	0.000317	0.0347
response to glucose (GO:0009749)	140	5	0.59	+	8.45	0.00032	0.0348
response to arsenic-containing substance (GO:0046685)	32	3	0.14	+	22.18	0.000331	0.0354
sulfur amino acid metabolic process (GO:0000096)	32	3	0.14	+	22.18	0.000331	0.0357
organic anion transport (GO:0015711)	414	8	1.75	+	4.57	0.000366	0.0381
negative regulation of translation in response to stress (GO:0032055)	7	2	0.03	+	67.59	0.000366	0.0383
regulation of catabolic process (GO:0009894)	1029	13	4.35	+	2.99	0.000371	0.0383
positive regulation of nucleotide-binding domain, leucine rich repeat containing receptor signaling pathway (GO:0070426)	7	2	0.03	+	67.59	0.000366	0.0386
response to hexose (GO:0009746)	145	5	0.61	+	8.16	0.000376	0.0386
regulation of hepatic stellate cell activation (GO:2000489)	7	2	0.03	+	67.59	0.000366	0.0389
cellular response to glucose stimulus (GO:0071333)	81	4	0.34	+	11.68	0.000387	0.0394
sulfur compound metabolic process (GO:0006790)	317	7	1.34	+	5.22	0.000392	0.0397
response to activity (GO:0014823)	82	4	0.35	+	11.54	0.000405	0.0407
homeostatic process (GO:0042592)	1475	16	6.24	+	2.57	0.000412	0.0411
cellular response to hexose stimulus (GO:0071331)	84	4	0.36	+	11.26	0.000444	0.044
response to monosaccharide (GO:0034284)	152	5	0.64	+	7.78	0.000467	0.046
protein targeting to ER (GO:0045047)	36	3	0.15	+	19.71	0.000471	0.0461
IRE1-mediated unfolded protein response (GO:0036498)	8	2	0.03	+	59.14	0.000487	0.0464
positive regulation of microtubule nucleation (GO:0090063)	8	2	0.03	+	59.14	0.000487	0.0467
cellular response to monosaccharide stimulus (GO:0071326)	86	4	0.36	+	11	0.000486	0.0469
intracellular monoatomic cation homeostasis (GO:0030003)	432	8	1.83	+	4.38	0.000485	0.0472
intrinsic apoptotic signaling pathway in response to endoplasmic reticulum stress (GO:0070059)	37	3	0.16	+	19.18	0.000511	0.0478
amide biosynthetic process (GO:0043604)	155	5	0.66	+	7.63	0.000511	0.0481
sulfur compound biosynthetic process (GO:0044272)	155	5	0.66	+	7.63	0.000511	0.0484

### Sheet: AA263yne
Analysis Type:	PANTHER Overrepresentation Test (Released 20240807)
Annotation Version and Release Date:	GO Ontology database DOI: 10.5281/zenodo.14861039 Released 2025-02-06
Analyzed List:	Client Text Box Input (Homo sapiens)
Reference List:	Homo sapiens (all genes in database)
Test Type:	FISHER
Correction:	FDR
GO biological process complete	Homo sapiens - REFLIST (20580)	Client Text Box Input (147)	Client Text Box Input (expected)	Client Text Box Input (over/under)	Client Text Box Input (fold Enrichment)	Client Text Box Input (raw P-value)	Client Text Box Input (FDR)
response to endoplasmic reticulum stress (GO:0034976)	234	28	1.67	+	16.75	2.20E-26	3.27E-22
response to topologically incorrect protein (GO:0035966)	143	20	1.02	+	19.58	1.96E-20	1.46E-16
response to unfolded protein (GO:0006986)	125	19	0.89	+	21.28	3.60E-20	1.78E-16
protein folding (GO:0006457)	227	20	1.62	+	12.33	2.10E-16	7.79E-13
ERAD pathway (GO:0036503)	95	13	0.68	+	19.16	1.55E-13	4.62E-10
protein folding in endoplasmic reticulum (GO:0034975)	11	7	0.08	+	89.09	2.65E-13	6.56E-10
cellular response to stress (GO:0033554)	1642	39	11.73	+	3.33	1.23E-11	2.61E-08
protein maturation (GO:0051604)	538	22	3.84	+	5.72	3.89E-11	7.24E-08
cellular response to topologically incorrect protein (GO:0035967)	92	11	0.66	+	16.74	5.54E-11	8.24E-08
regulation of response to endoplasmic reticulum stress (GO:1905897)	92	11	0.66	+	16.74	5.54E-11	9.16E-08
cellular response to unfolded protein (GO:0034620)	76	10	0.54	+	18.42	1.62E-10	2.19E-07
endoplasmic reticulum unfolded protein response (GO:0030968)	59	9	0.42	+	21.36	3.51E-10	4.35E-07
'de novo' post-translational protein folding (GO:0051084)	43	8	0.31	+	26.05	6.57E-10	7.51E-07
'de novo' protein folding (GO:0006458)	48	8	0.34	+	23.33	1.66E-09	1.76E-06
chaperone cofactor-dependent protein refolding (GO:0051085)	32	7	0.23	+	30.62	2.38E-09	2.36E-06
ER-nucleus signaling pathway (GO:0006984)	34	7	0.24	+	28.82	3.76E-09	3.50E-06
regulation of endoplasmic reticulum stress-induced intrinsic apoptotic signaling pathway (GO:1902235)	35	7	0.25	+	28	4.67E-09	4.09E-06
negative regulation of response to endoplasmic reticulum stress (GO:1903573)	49	7	0.35	+	20	5.49E-08	4.54E-05
chaperone-mediated protein folding (GO:0061077)	75	8	0.54	+	14.93	6.30E-08	4.93E-05
regulation of apoptotic signaling pathway (GO:2001233)	379	15	2.71	+	5.54	9.40E-08	6.99E-05
cellular homeostasis (GO:0019725)	689	20	4.92	+	4.06	1.04E-07	7.39E-05
proteasomal protein catabolic process (GO:0010498)	453	16	3.24	+	4.94	1.62E-07	1.10E-04
protein targeting to ER (GO:0045047)	36	6	0.26	+	23.33	1.96E-07	1.27E-04
establishment of protein localization to endoplasmic reticulum (GO:0072599)	40	6	0.29	+	21	3.77E-07	2.33E-04
response to stress (GO:0006950)	3513	50	25.09	+	1.99	7.07E-07	4.21E-04
ER overload response (GO:0006983)	11	4	0.08	+	50.91	7.93E-07	4.37E-04
negative regulation of apoptotic signaling pathway (GO:2001234)	228	11	1.63	+	6.75	7.66E-07	4.38E-04
intracellular chemical homeostasis (GO:0055082)	578	17	4.13	+	4.12	8.51E-07	4.52E-04
protein metabolic process (GO:0019538)	3368	48	24.06	+	2	9.61E-07	4.93E-04
establishment of protein localization (GO:0045184)	1307	26	9.34	+	2.79	1.80E-06	8.92E-04
endoplasmic reticulum to Golgi vesicle-mediated transport (GO:0006888)	123	8	0.88	+	9.11	2.88E-06	1.38E-03
regulation of translation initiation in response to endoplasmic reticulum stress (GO:0036491)	5	3	0.04	+	84	3.53E-06	1.64E-03
catabolic process (GO:0009056)	2013	33	14.38	+	2.3	4.53E-06	2.04E-03
regulation of endoplasmic reticulum unfolded protein response (GO:1900101)	36	5	0.26	+	19.44	5.48E-06	2.40E-03
negative regulation of extrinsic apoptotic signaling pathway (GO:2001237)	97	7	0.69	+	10.1	6.17E-06	2.55E-03
proteolysis involved in protein catabolic process (GO:0051603)	669	17	4.78	+	3.56	6.08E-06	2.58E-03
amino acid import across plasma membrane (GO:0089718)	38	5	0.27	+	18.42	7.21E-06	2.75E-03
cadmium ion transport (GO:0015691)	6	3	0.04	+	70	7.03E-06	2.75E-03
cadmium ion transmembrane transport (GO:0070574)	6	3	0.04	+	70	7.03E-06	2.83E-03
protein localization to endoplasmic reticulum (GO:0070972)	68	6	0.49	+	12.35	9.11E-06	3.23E-03
endoplasmic reticulum to cytosol transport (GO:1903513)	19	4	0.14	+	29.47	8.91E-06	3.23E-03
retrograde protein transport, ER to cytosol (GO:0030970)	19	4	0.14	+	29.47	8.91E-06	3.31E-03
negative regulation of endoplasmic reticulum stress-induced intrinsic apoptotic signaling pathway (GO:1902236)	20	4	0.14	+	28	1.11E-05	3.83E-03
establishment of localization (GO:0051234)	3981	51	28.44	+	1.79	1.25E-05	4.24E-03
negative regulation of endoplasmic reticulum unfolded protein response (GO:1900102)	21	4	0.15	+	26.67	1.36E-05	4.50E-03
intracellular monoatomic cation homeostasis (GO:0030003)	432	13	3.09	+	4.21	1.40E-05	4.52E-03
protein catabolic process (GO:0030163)	794	18	5.67	+	3.17	1.51E-05	4.57E-03
macromolecule catabolic process (GO:0009057)	1033	21	7.38	+	2.85	1.45E-05	4.60E-03
nucleotide-sugar metabolic process (GO:0009225)	44	5	0.31	+	15.91	1.51E-05	4.67E-03
cotranslational protein targeting to membrane (GO:0006613)	22	4	0.16	+	25.45	1.65E-05	4.92E-03
intracellular monoatomic ion homeostasis (GO:0006873)	441	13	3.15	+	4.13	1.74E-05	5.07E-03
inorganic ion homeostasis (GO:0098771)	443	13	3.16	+	4.11	1.82E-05	5.21E-03
PERK-mediated unfolded protein response (GO:0036499)	8	3	0.06	+	52.5	1.95E-05	5.27E-03
ATF6-mediated unfolded protein response (GO:0036500)	8	3	0.06	+	52.5	1.95E-05	5.36E-03
response to nitrosative stress (GO:0051409)	8	3	0.06	+	52.5	1.95E-05	5.47E-03
regulation of extrinsic apoptotic signaling pathway (GO:2001236)	161	8	1.15	+	6.96	2.09E-05	5.56E-03
response to temperature stimulus (GO:0009266)	165	8	1.18	+	6.79	2.50E-05	6.51E-03
regulation of cellular response to stress (GO:0080135)	529	14	3.78	+	3.71	2.71E-05	6.94E-03
protein refolding (GO:0042026)	25	4	0.18	+	22.4	2.81E-05	7.09E-03
cellular localization (GO:0051641)	2680	38	19.14	+	1.99	3.38E-05	8.37E-03
protein exit from endoplasmic reticulum (GO:0032527)	27	4	0.19	+	20.74	3.86E-05	9.26E-03
regulation of programmed cell death (GO:0043067)	1518	26	10.84	+	2.4	3.81E-05	9.30E-03
regulation of translational initiation in response to stress (GO:0043558)	10	3	0.07	+	42	4.13E-05	9.31E-03
regulation of intrinsic apoptotic signaling pathway (GO:2001242)	176	8	1.26	+	6.36	3.96E-05	9.35E-03
nitrogen compound transport (GO:0071705)	1529	26	10.92	+	2.38	4.05E-05	9.42E-03
cysteine metabolic process (GO:0006534)	10	3	0.07	+	42	4.13E-05	9.45E-03
Golgi vesicle transport (GO:0048193)	289	10	2.06	+	4.84	4.47E-05	9.91E-03
cellular response to thyroxine stimulus (GO:0097069)	2	2	0.01	+	> 100	5.07E-05	1.09E-02
nucleotide-sugar biosynthetic process (GO:0009226)	29	4	0.21	+	19.31	5.16E-05	1.10E-02
cellular response to L-phenylalanine derivative (GO:1904387)	2	2	0.01	+	> 100	5.07E-05	1.11E-02
response to heat (GO:0009408)	93	6	0.66	+	9.03	5.48E-05	1.15E-02
regulation of translation in response to endoplasmic reticulum stress (GO:0036490)	11	3	0.08	+	38.18	5.65E-05	1.17E-02
regulation of autophagy (GO:0010506)	363	11	2.59	+	4.24	6.16E-05	1.26E-02
regulation of apoptotic process (GO:0042981)	1479	25	10.56	+	2.37	6.36E-05	1.28E-02
zinc ion transmembrane transport (GO:0071577)	31	4	0.22	+	18.06	6.77E-05	1.34E-02
sulfur amino acid transport (GO:0000101)	12	3	0.09	+	35	7.49E-05	1.41E-02
negative regulation of inclusion body assembly (GO:0090084)	12	3	0.09	+	35	7.49E-05	1.43E-02
zinc ion transport (GO:0006829)	32	4	0.23	+	17.5	7.69E-05	1.43E-02
metabolic process (GO:0008152)	7621	78	54.44	+	1.43	7.36E-05	1.44E-02
regulation of ferroptosis (GO:0110075)	12	3	0.09	+	35	7.49E-05	1.45E-02
monoatomic cation homeostasis (GO:0055080)	512	13	3.66	+	3.55	8.06E-05	1.48E-02
monoatomic ion homeostasis (GO:0050801)	523	13	3.74	+	3.48	9.97E-05	1.81E-02
protein transport (GO:0015031)	1095	20	7.82	+	2.56	1.05E-04	1.88E-02
negative regulation of signal transduction in absence of ligand (GO:1901099)	35	4	0.25	+	16	1.10E-04	1.93E-02
negative regulation of extrinsic apoptotic signaling pathway in absence of ligand (GO:2001240)	35	4	0.25	+	16	1.10E-04	1.95E-02
intracellular zinc ion homeostasis (GO:0006882)	36	4	0.26	+	15.56	1.23E-04	2.11E-02
glutathione biosynthetic process (GO:0006750)	14	3	0.1	+	30	1.23E-04	2.12E-02
biosynthetic process (GO:0009058)	3960	48	28.29	+	1.7	1.29E-04	2.17E-02
intrinsic apoptotic signaling pathway in response to endoplasmic reticulum stress (GO:0070059)	37	4	0.26	+	15.14	1.37E-04	2.30E-02
pyrimidine nucleoside diphosphate catabolic process (GO:0009140)	3	2	0.02	+	93.33	1.51E-04	2.45E-02
pyrimidine ribonucleoside diphosphate catabolic process (GO:0009195)	3	2	0.02	+	93.33	1.51E-04	2.47E-02
UDP catabolic process (GO:0006256)	3	2	0.02	+	93.33	1.51E-04	2.50E-02
protein localization (GO:0008104)	1964	29	14.03	+	2.07	1.74E-04	2.79E-02
intracellular protein transport (GO:0006886)	559	13	3.99	+	3.26	1.92E-04	2.86E-02
cellular macromolecule localization (GO:0070727)	1972	29	14.09	+	2.06	1.81E-04	2.86E-02
regulation of IRE1-mediated unfolded protein response (GO:1903894)	16	3	0.11	+	26.25	1.87E-04	2.86E-02
response to nitrogen compound (GO:1901698)	1056	19	7.54	+	2.52	1.92E-04	2.88E-02
serine family amino acid biosynthetic process (GO:0009070)	16	3	0.11	+	26.25	1.87E-04	2.89E-02
localization (GO:0051179)	4523	52	32.31	+	1.61	1.91E-04	2.90E-02
nonribosomal peptide biosynthetic process (GO:0019184)	16	3	0.11	+	26.25	1.87E-04	2.92E-02
transport (GO:0006810)	3703	45	26.45	+	1.7	2.07E-04	3.02E-02
positive regulation of response to endoplasmic reticulum stress (GO:1905898)	41	4	0.29	+	13.66	2.06E-04	3.03E-02
SRP-dependent cotranslational protein targeting to membrane (GO:0006614)	17	3	0.12	+	24.71	2.26E-04	3.26E-02
response to starvation (GO:0042594)	229	8	1.64	+	4.89	2.46E-04	3.52E-02
positive regulation of pattern recognition receptor signaling pathway (GO:0062208)	79	5	0.56	+	8.86	2.56E-04	3.63E-02
regulation of inclusion body assembly (GO:0090083)	18	3	0.13	+	23.33	2.69E-04	3.78E-02
chemical homeostasis (GO:0048878)	913	17	6.52	+	2.61	2.87E-04	3.99E-02
regulation of extrinsic apoptotic signaling pathway in absence of ligand (GO:2001239)	45	4	0.32	+	12.44	2.97E-04	4.08E-02
L-alanine import across plasma membrane (GO:1904273)	4	2	0.03	+	70	3.01E-04	4.11E-02
establishment of localization in cell (GO:0051649)	1639	25	11.71	+	2.14	3.04E-04	4.12E-02
negative regulation of programmed cell death (GO:0043069)	921	17	6.58	+	2.58	3.18E-04	4.26E-02
response to oxidative stress (GO:0006979)	369	10	2.64	+	3.79	3.28E-04	4.36E-02

### Sheet: AA263-5
Analysis Type:	PANTHER Overrepresentation Test (Released 20240807)
Annotation Version and Release Date:	GO Ontology database DOI: 10.5281/zenodo.14861039 Released 2025-02-06
Analyzed List:	Client Text Box Input (Homo sapiens)
Reference List:	Homo sapiens (all genes in database)
Test Type:	FISHER
Correction:	FDR
GO biological process complete	Homo sapiens - REFLIST (20580)	Client Text Box Input (165)	Client Text Box Input (expected)	Client Text Box Input (over/under)	Client Text Box Input (fold Enrichment)	Client Text Box Input (raw P-value)	Client Text Box Input (FDR)
response to endoplasmic reticulum stress (GO:0034976)	234	23	1.88	+	12.26	1.21e-18	1.8e-14
protein folding (GO:0006457)	227	21	1.82	+	11.54	1.46e-16	1.08e-12
protein folding in endoplasmic reticulum (GO:0034975)	11	7	0.09	+	79.37	6.02e-13	2.24e-09
response to topologically incorrect protein (GO:0035966)	143	15	1.15	+	13.08	6.02e-13	2.98e-09
response to unfolded protein (GO:0006986)	125	14	1	+	13.97	1.47e-12	4.38e-09
ERAD pathway (GO:0036503)	95	12	0.76	+	15.76	1.45e-11	3.59e-08
protein maturation (GO:0051604)	538	21	4.31	+	4.87	2.29e-09	4.87e-06
regulation of response to endoplasmic reticulum stress (GO:1905897)	92	10	0.74	+	13.56	3.42e-09	6.36e-06
'de novo' post-translational protein folding (GO:0051084)	43	7	0.34	+	20.3	4.74e-08	7.83e-05
cellular response to topologically incorrect protein (GO:0035967)	92	9	0.74	+	12.2	5.41e-08	8.04e-05
'de novo' protein folding (GO:0006458)	48	7	0.38	+	18.19	1.05e-07	0.000142
chaperone-mediated protein folding (GO:0061077)	75	8	0.6	+	13.3	1.54e-07	0.000191
cellular response to unfolded protein (GO:0034620)	76	8	0.61	+	13.13	1.71e-07	0.000196
chaperone cofactor-dependent protein refolding (GO:0051085)	32	6	0.26	+	23.39	1.85e-07	0.000196
ER-nucleus signaling pathway (GO:0006984)	34	6	0.27	+	22.01	2.71e-07	0.000268
regulation of endoplasmic reticulum stress-induced intrinsic apoptotic signaling pathway (GO:1902235)	35	6	0.28	+	21.38	3.25e-07	0.000302
endoplasmic reticulum unfolded protein response (GO:0030968)	59	7	0.47	+	14.8	4.5e-07	0.000394
amino acid import across plasma membrane (GO:0089718)	38	6	0.3	+	19.69	5.41e-07	0.000447
proteasomal protein catabolic process (GO:0010498)	453	16	3.63	+	4.41	7.9e-07	0.000618
protein metabolic process (GO:0019538)	3368	52	27	+	1.93	1.29e-06	0.000911
ER overload response (GO:0006983)	11	4	0.09	+	45.36	1.26e-06	0.000936
proteolysis involved in protein catabolic process (GO:0051603)	669	19	5.36	+	3.54	1.87e-06	0.00126
negative regulation of response to endoplasmic reticulum stress (GO:1903573)	49	6	0.39	+	15.27	2.55e-06	0.00165
cellular response to stress (GO:0033554)	1642	32	13.16	+	2.43	3.19e-06	0.00198
establishment of protein localization (GO:0045184)	1307	27	10.48	+	2.58	5.32e-06	0.00317
regulation of apoptotic signaling pathway (GO:2001233)	379	13	3.04	+	4.28	1.22e-05	0.00696
glycoprotein biosynthetic process (GO:0009101)	279	11	2.24	+	4.92	1.62e-05	0.00863
negative regulation of apoptotic signaling pathway (GO:2001234)	228	10	1.83	+	5.47	1.6e-05	0.0088
negative regulation of endoplasmic reticulum stress-induced intrinsic apoptotic signaling pathway (GO:1902236)	20	4	0.16	+	24.95	1.75e-05	0.00896
protein catabolic process (GO:0030163)	794	19	6.37	+	2.98	2.13e-05	0.0106
macromolecule catabolic process (GO:0009057)	1033	22	8.28	+	2.66	2.76e-05	0.0114
glycoprotein metabolic process (GO:0009100)	346	12	2.77	+	4.33	2.39e-05	0.0114
protein N-linked glycosylation (GO:0006487)	74	6	0.59	+	10.11	2.86e-05	0.0115
ATF6-mediated unfolded protein response (GO:0036500)	8	3	0.06	+	46.77	2.75e-05	0.0117
establishment of localization (GO:0051234)	3981	55	31.92	+	1.72	2.52e-05	0.0117
nucleotide-sugar metabolic process (GO:0009225)	44	5	0.35	+	14.17	2.63e-05	0.0119
response to nitrosative stress (GO:0051409)	8	3	0.06	+	46.77	2.75e-05	0.012
cellular macromolecule localization (GO:0070727)	1972	33	15.81	+	2.09	4.51e-05	0.0168
protein localization (GO:0008104)	1964	33	15.75	+	2.1	4.3e-05	0.0168
protein refolding (GO:0042026)	25	4	0.2	+	19.96	4.42e-05	0.0169
cellular response to thyroxine stimulus (GO:0097069)	2	2	0.02	+	> 100	6.39e-05	0.0207
neutral amino acid transport (GO:0015804)	53	5	0.42	+	11.77	6.56e-05	0.0207
macromolecule glycosylation (GO:0043413)	215	9	1.72	+	5.22	6.14e-05	0.0208
cellular response to L-phenylalanine derivative (GO:1904387)	2	2	0.02	+	> 100	6.39e-05	0.0211
cysteine metabolic process (GO:0006534)	10	3	0.08	+	37.42	5.83e-05	0.0211
protein glycosylation (GO:0006486)	215	9	1.72	+	5.22	6.14e-05	0.0212
endoplasmic reticulum to Golgi vesicle-mediated transport (GO:0006888)	123	7	0.99	+	7.1	6.11e-05	0.0216
nucleotide-sugar biosynthetic process (GO:0009226)	29	4	0.23	+	17.2	8.09e-05	0.0251
sulfur amino acid transport (GO:0000101)	12	3	0.1	+	31.18	0.000106	0.032
glycosylation (GO:0070085)	236	9	1.89	+	4.76	0.000125	0.0365
nitrogen compound transport (GO:0071705)	1529	27	12.26	+	2.2	0.000124	0.0369
negative regulation of extrinsic apoptotic signaling pathway (GO:2001237)	97	6	0.78	+	7.72	0.000131	0.0375
protein localization to organelle (GO:0033365)	762	17	6.11	+	2.78	0.000139	0.0389
Golgi organization (GO:0007030)	142	7	1.14	+	6.15	0.000151	0.0415
glutathione biosynthetic process (GO:0006750)	14	3	0.11	+	26.73	0.000173	0.0443
amino acid transmembrane transport (GO:0003333)	101	6	0.81	+	7.41	0.000164	0.0443
catabolic process (GO:0009056)	2013	32	16.14	+	1.98	0.000171	0.0445
cellular localization (GO:0051641)	2680	39	21.49	+	1.82	0.00017	0.0451
regulation of endoplasmic reticulum unfolded protein response (GO:1900101)	36	4	0.29	+	13.86	0.000192	0.0454
protein targeting to ER (GO:0045047)	36	4	0.29	+	13.86	0.000192	0.0461
pyrimidine nucleoside diphosphate catabolic process (GO:0009140)	3	2	0.02	+	83.15	0.000191	0.0465
L-alpha-amino acid transmembrane transport (GO:1902475)	67	5	0.54	+	9.31	0.000202	0.0468
localization (GO:0051179)	4523	57	36.26	+	1.57	0.000206	0.0471
pyrimidine ribonucleoside diphosphate catabolic process (GO:0009195)	3	2	0.02	+	83.15	0.000191	0.0473
UDP catabolic process (GO:0006256)	3	2	0.02	+	83.15	0.000191	0.0481
